# A spatiotemporal map of the aging mouse brain reveals white matter tracts as vulnerable foci

**DOI:** 10.1101/2022.09.18.508419

**Authors:** Oliver Hahn, Aulden G Foltz, Micaiah Atkins, Blen Kedir, Patricia Moran-Losada, Ian H Guldner, Christy Munson, Fabian Kern, Róbert Pálovics, Nannan Lu, Hui Zhang, Achint Kaur, Jacob Hull, John R Huguenard, Sebastian Grönke, Benoit Lehallier, Linda Partridge, Andreas Keller, Tony Wyss-Coray

## Abstract

Aging is the key risk factor for cognitive decline, yet the molecular changes underlying brain aging remain poorly understood. Here, we conducted spatiotemporal RNA-seq of the mouse brain, profiling 1,076 samples from 15 regions across 7 ages and 2 rejuvenation interventions. Our analysis identified a brain-wide gene signature of aging in glial cells, which exhibited spatially defined changes in magnitude. By integrating spatial and single-nucleus transcriptomics, we found that glia aging was particularly accelerated in white matter compared to cortical regions, while specialized neuronal populations showed region-specific expression changes. Rejuvenation interventions, including young plasma injection and dietary restriction, exhibited distinct effects on gene expression in specific brain regions. Furthermore, we discovered differential gene expression patterns associated with three human neurodegenerative diseases, highlighting the importance of regional aging as a potential modulator of disease. Our findings identify molecular foci of brain aging, providing a foundation to target age-related cognitive decline.
