## Supplementary material for "A spatiotemporal map of the aging mouse brain reveals white matter tracts as vulnerable foci": Table S8

### Sheet: data S8
Table S8. Functional enrichment of caudate putamen-specific DEGs
GO.ID	GOTerm	Annotated genes	Significant genes	P value	Ensembl ID	Gene Symbol	Ontology.Source
GO:0006119	oxidative phosphorylation	83	8	0.00025	ENSMUSG00000000088, ENSMUSG00000000171, ENSMUSG00000017778, ENSMUSG00000025393, ENSMUSG00000032330, ENSMUSG00000044894, ENSMUSG00000062070, ENSMUSG00000063694	Cox5a, Sdhd, Cox7c, Atp5b, Cox7a2, Uqcrq, Pgk1, Cycs	Biological process
GO:0000054	ribosomal subunit export from nucleus	13	3	0.00047	ENSMUSG00000019814, ENSMUSG00000027613, ENSMUSG00000116564	Ltv1, Eif6, Riok2	Biological process
GO:0009060	aerobic respiration	62	7	0.0007	ENSMUSG00000000088, ENSMUSG00000000171, ENSMUSG00000003072, ENSMUSG00000017778, ENSMUSG00000022477, ENSMUSG00000027406, ENSMUSG00000063694	Cox5a, Sdhd, Atp5d, Cox7c, Aco2, Idh3b, Cycs	Biological process
GO:0006754	ATP biosynthetic process	111	6	0.00237	ENSMUSG00000003072, ENSMUSG00000011752, ENSMUSG00000025393, ENSMUSG00000026313, ENSMUSG00000027613, ENSMUSG00000062070	Atp5d, Pgam1, Atp5b, Hdac4, Eif6, Pgk1	Biological process
GO:0043467	regulation of generation of precursor metabolites and energy	114	6	0.00271	ENSMUSG00000011752, ENSMUSG00000026313, ENSMUSG00000027613, ENSMUSG00000032330, ENSMUSG00000037710, ENSMUSG00000062070	Pgam1, Hdac4, Eif6, Cox7a2, Cisd1, Pgk1	Biological process
GO:1903578	regulation of ATP metabolic process	81	5	0.00309	ENSMUSG00000011752, ENSMUSG00000026313, ENSMUSG00000027613, ENSMUSG00000032330, ENSMUSG00000062070	Pgam1, Hdac4, Eif6, Cox7a2, Pgk1	Biological process
GO:0051894	positive regulation of focal adhesion assembly	25	3	0.00336	ENSMUSG00000001847, ENSMUSG00000032011, ENSMUSG00000041959	Rac1, Thy1, S100a10	Biological process
GO:0051443	positive regulation of ubiquitin-protein transferase activity	25	3	0.00336	ENSMUSG00000032171, ENSMUSG00000032715, ENSMUSG00000038506	Pin1, Trib3, Dcun1d2	Biological process
GO:0006099	tricarboxylic acid cycle	28	3	0.00466	ENSMUSG00000000171, ENSMUSG00000022477, ENSMUSG00000027406	Sdhd, Aco2, Idh3b	Biological process
GO:0006122	mitochondrial electron transport, ubiquinol to cytochrome c	10	2	0.00624	ENSMUSG00000044894, ENSMUSG00000063694	Uqcrq, Cycs	Biological process
GO:0010324	membrane invagination	61	4	0.00649	ENSMUSG00000001847, ENSMUSG00000019804, ENSMUSG00000051951, ENSMUSG00000068923	Rac1, Snx3, Xkr4, Syt11	Biological process
GO:0042304	regulation of fatty acid biosynthetic process	32	3	0.00681	ENSMUSG00000026623, ENSMUSG00000027613, ENSMUSG00000032715	Lpgat1, Eif6, Trib3	Biological process
GO:0048747	muscle fiber development	62	4	0.00687	ENSMUSG00000010066, ENSMUSG00000026313, ENSMUSG00000036676, ENSMUSG00000063856	Cacna2d2, Hdac4, Tmtc3, Gpx1	Biological process
GO:0043249	erythrocyte maturation	11	2	0.00756	ENSMUSG00000039089, ENSMUSG00000079562	L3mbtl3, Maea	Biological process
GO:0022900	electron transport chain	76	6	0.00823	ENSMUSG00000000088, ENSMUSG00000000171, ENSMUSG00000017778, ENSMUSG00000019590, ENSMUSG00000044894, ENSMUSG00000063694	Cox5a, Sdhd, Cox7c, Cyb561, Uqcrq, Cycs	Biological process
GO:0006490	oligosaccharide-lipid intermediate biosynthetic process	12	2	0.009	ENSMUSG00000035704, ENSMUSG00000063362	Alg8, Alg11	Biological process
GO:2000232	regulation of rRNA processing	12	2	0.009	ENSMUSG00000041747, ENSMUSG00000116564	Utp15, Riok2	Biological process
GO:0045721	negative regulation of gluconeogenesis	12	2	0.009	ENSMUSG00000029672, ENSMUSG00000079562	Fam3c, Maea	Biological process
GO:0048012	hepatocyte growth factor receptor signaling pathway	12	2	0.009	ENSMUSG00000001847, ENSMUSG00000042379	Rac1, Esm1	Biological process
GO:0086004	regulation of cardiac muscle cell contraction	36	3	0.00947	ENSMUSG00000021699, ENSMUSG00000027861, ENSMUSG00000054889	Pde4d, Casq2, Dsp	Biological process
GO:0006096	glycolytic process	72	4	0.01154	ENSMUSG00000011752, ENSMUSG00000026313, ENSMUSG00000027613, ENSMUSG00000062070	Pgam1, Hdac4, Eif6, Pgk1	Biological process
GO:0030811	regulation of nucleotide catabolic process	39	3	0.0118	ENSMUSG00000011752, ENSMUSG00000026313, ENSMUSG00000027613	Pgam1, Hdac4, Eif6	Biological process
GO:0006110	regulation of glycolytic process	39	3	0.0118	ENSMUSG00000011752, ENSMUSG00000026313, ENSMUSG00000027613	Pgam1, Hdac4, Eif6	Biological process
GO:0043277	apoptotic cell clearance	39	3	0.0118	ENSMUSG00000001847, ENSMUSG00000037820, ENSMUSG00000051951	Rac1, Tgm2, Xkr4	Biological process
GO:0006757	ATP generation from ADP	73	4	0.0121	ENSMUSG00000011752, ENSMUSG00000026313, ENSMUSG00000027613, ENSMUSG00000062070	Pgam1, Hdac4, Eif6, Pgk1	Biological process
GO:0036065	fucosylation	14	2	0.01222	ENSMUSG00000046152, ENSMUSG00000055373	Fut10, Fut9	Biological process
GO:0043652	engulfment of apoptotic cell	14	2	0.01222	ENSMUSG00000001847, ENSMUSG00000051951	Rac1, Xkr4	Biological process
GO:0010882	regulation of cardiac muscle contraction by calcium ion signaling	14	2	0.01222	ENSMUSG00000026313, ENSMUSG00000027861	Hdac4, Casq2	Biological process
GO:0010644	cell communication by electrical coupling	14	2	0.01222	ENSMUSG00000021699, ENSMUSG00000027861	Pde4d, Casq2	Biological process
GO:0042775	mitochondrial ATP synthesis coupled electron transport	51	5	0.01313	ENSMUSG00000000088, ENSMUSG00000000171, ENSMUSG00000017778, ENSMUSG00000044894, ENSMUSG00000063694	Cox5a, Sdhd, Cox7c, Uqcrq, Cycs	Biological process
GO:0042866	pyruvate biosynthetic process	75	4	0.01326	ENSMUSG00000011752, ENSMUSG00000026313, ENSMUSG00000027613, ENSMUSG00000062070	Pgam1, Hdac4, Eif6, Pgk1	Biological process
GO:0009166	nucleotide catabolic process	116	5	0.01377	ENSMUSG00000011752, ENSMUSG00000021699, ENSMUSG00000026313, ENSMUSG00000027613, ENSMUSG00000062070	Pgam1, Pde4d, Hdac4, Eif6, Pgk1	Biological process
GO:0042773	ATP synthesis coupled electron transport	52	5	0.01402	ENSMUSG00000000088, ENSMUSG00000000171, ENSMUSG00000017778, ENSMUSG00000044894, ENSMUSG00000063694	Cox5a, Sdhd, Cox7c, Uqcrq, Cycs	Biological process
GO:0060314	regulation of ryanodine-sensitive calcium-release channel activity	16	2	0.01585	ENSMUSG00000021699, ENSMUSG00000027861	Pde4d, Casq2	Biological process
GO:0046031	ADP metabolic process	80	4	0.01647	ENSMUSG00000011752, ENSMUSG00000026313, ENSMUSG00000027613, ENSMUSG00000062070	Pgam1, Hdac4, Eif6, Pgk1	Biological process
GO:0015985	energy coupled proton transport, down electrochemical gradient	17	2	0.01782	ENSMUSG00000003072, ENSMUSG00000025393	Atp5d, Atp5b	Biological process
GO:0015986	ATP synthesis coupled proton transport	17	2	0.01782	ENSMUSG00000003072, ENSMUSG00000025393	Atp5d, Atp5b	Biological process
GO:0010880	regulation of release of sequestered calcium ion into cytosol by sarcoplasmic reticulum	17	2	0.01782	ENSMUSG00000021699, ENSMUSG00000027861	Pde4d, Casq2	Biological process
GO:0006486	protein glycosylation	172	6	0.01888	ENSMUSG00000032437, ENSMUSG00000035704, ENSMUSG00000036676, ENSMUSG00000046152, ENSMUSG00000055373, ENSMUSG00000063362	Stt3b, Alg8, Tmtc3, Fut10, Fut9, Alg11	Biological process
GO:0043413	macromolecule glycosylation	172	6	0.01888	ENSMUSG00000032437, ENSMUSG00000035704, ENSMUSG00000036676, ENSMUSG00000046152, ENSMUSG00000055373, ENSMUSG00000063362	Stt3b, Alg8, Tmtc3, Fut10, Fut9, Alg11	Biological process
GO:1901292	nucleoside phosphate catabolic process	127	5	0.01964	ENSMUSG00000011752, ENSMUSG00000021699, ENSMUSG00000026313, ENSMUSG00000027613, ENSMUSG00000062070	Pgam1, Pde4d, Hdac4, Eif6, Pgk1	Biological process
GO:0006909	phagocytosis	174	6	0.01986	ENSMUSG00000000631, ENSMUSG00000001847, ENSMUSG00000019804, ENSMUSG00000037820, ENSMUSG00000051951, ENSMUSG00000068923	Myo18a, Rac1, Snx3, Tgm2, Xkr4, Syt11	Biological process
GO:0009179	purine ribonucleoside diphosphate metabolic process	85	4	0.02013	ENSMUSG00000011752, ENSMUSG00000026313, ENSMUSG00000027613, ENSMUSG00000062070	Pgam1, Hdac4, Eif6, Pgk1	Biological process
GO:0009135	purine nucleoside diphosphate metabolic process	85	4	0.02013	ENSMUSG00000011752, ENSMUSG00000026313, ENSMUSG00000027613, ENSMUSG00000062070	Pgam1, Hdac4, Eif6, Pgk1	Biological process
GO:0006165	nucleoside diphosphate phosphorylation	85	4	0.02013	ENSMUSG00000011752, ENSMUSG00000026313, ENSMUSG00000027613, ENSMUSG00000062070	Pgam1, Hdac4, Eif6, Pgk1	Biological process
GO:0043470	regulation of carbohydrate catabolic process	48	3	0.02063	ENSMUSG00000011752, ENSMUSG00000026313, ENSMUSG00000027613	Pgam1, Hdac4, Eif6	Biological process
GO:0046939	nucleotide phosphorylation	87	4	0.02172	ENSMUSG00000011752, ENSMUSG00000026313, ENSMUSG00000027613, ENSMUSG00000062070	Pgam1, Hdac4, Eif6, Pgk1	Biological process
GO:0019359	nicotinamide nucleotide biosynthetic process	87	4	0.02172	ENSMUSG00000011752, ENSMUSG00000026313, ENSMUSG00000027613, ENSMUSG00000062070	Pgam1, Hdac4, Eif6, Pgk1	Biological process
GO:0051196	regulation of coenzyme metabolic process	49	3	0.02178	ENSMUSG00000011752, ENSMUSG00000026313, ENSMUSG00000027613	Pgam1, Hdac4, Eif6	Biological process
GO:0046434	organophosphate catabolic process	178	6	0.02193	ENSMUSG00000011752, ENSMUSG00000021699, ENSMUSG00000026313, ENSMUSG00000027613, ENSMUSG00000061666, ENSMUSG00000062070	Pgam1, Pde4d, Hdac4, Eif6, Gdpd1, Pgk1	Biological process
GO:0046827	positive regulation of protein export from nucleus	19	2	0.02206	ENSMUSG00000033411, ENSMUSG00000116564	Ctdspl2, Riok2	Biological process
GO:0014808	release of sequestered calcium ion into cytosol by sarcoplasmic reticulum	19	2	0.02206	ENSMUSG00000021699, ENSMUSG00000027861	Pde4d, Casq2	Biological process
GO:1903514	release of sequestered calcium ion into cytosol by endoplasmic reticulum	19	2	0.02206	ENSMUSG00000021699, ENSMUSG00000027861	Pde4d, Casq2	Biological process
GO:0006817	phosphate ion transport	19	2	0.02206	ENSMUSG00000056501, ENSMUSG00000061904	Cebpb, Slc25a3	Biological process
GO:0010666	positive regulation of cardiac muscle cell apoptotic process	19	2	0.02206	ENSMUSG00000024942, ENSMUSG00000026150	Capn1, Mff	Biological process
GO:0006516	glycoprotein catabolic process	19	2	0.02206	ENSMUSG00000032437, ENSMUSG00000041556	Stt3b, Fbxo2	Biological process
GO:0019363	pyridine nucleotide biosynthetic process	88	4	0.02255	ENSMUSG00000011752, ENSMUSG00000026313, ENSMUSG00000027613, ENSMUSG00000062070	Pgam1, Hdac4, Eif6, Pgk1	Biological process
GO:0070085	glycosylation	180	6	0.02302	ENSMUSG00000032437, ENSMUSG00000035704, ENSMUSG00000036676, ENSMUSG00000046152, ENSMUSG00000055373, ENSMUSG00000063362	Stt3b, Alg8, Tmtc3, Fut10, Fut9, Alg11	Biological process
GO:0009185	ribonucleoside diphosphate metabolic process	89	4	0.02339	ENSMUSG00000011752, ENSMUSG00000026313, ENSMUSG00000027613, ENSMUSG00000062070	Pgam1, Hdac4, Eif6, Pgk1	Biological process
GO:0018279	protein N-linked glycosylation via asparagine	20	2	0.02432	ENSMUSG00000032437, ENSMUSG00000035704	Stt3b, Alg8	Biological process
GO:0090201	negative regulation of release of cytochrome c from mitochondria	20	2	0.02432	ENSMUSG00000038412, ENSMUSG00000063856	Higd1a, Gpx1	Biological process
GO:0010663	positive regulation of striated muscle cell apoptotic process	20	2	0.02432	ENSMUSG00000024942, ENSMUSG00000026150	Capn1, Mff	Biological process
GO:0046496	nicotinamide nucleotide metabolic process	135	5	0.0248	ENSMUSG00000011752, ENSMUSG00000026313, ENSMUSG00000027406, ENSMUSG00000027613, ENSMUSG00000062070	Pgam1, Hdac4, Idh3b, Eif6, Pgk1	Biological process
GO:0019362	pyridine nucleotide metabolic process	136	5	0.02551	ENSMUSG00000011752, ENSMUSG00000026313, ENSMUSG00000027406, ENSMUSG00000027613, ENSMUSG00000062070	Pgam1, Hdac4, Idh3b, Eif6, Pgk1	Biological process
GO:0072525	pyridine-containing compound biosynthetic process	92	4	0.02603	ENSMUSG00000011752, ENSMUSG00000026313, ENSMUSG00000027613, ENSMUSG00000062070	Pgam1, Hdac4, Eif6, Pgk1	Biological process
GO:0018196	peptidyl-asparagine modification	21	2	0.02666	ENSMUSG00000032437, ENSMUSG00000035704	Stt3b, Alg8	Biological process
GO:0050765	negative regulation of phagocytosis	21	2	0.02666	ENSMUSG00000019804, ENSMUSG00000068923	Snx3, Syt11	Biological process
GO:0018149	peptide cross-linking	21	2	0.02666	ENSMUSG00000037820, ENSMUSG00000054889	Tgm2, Dsp	Biological process
GO:0010592	positive regulation of lamellipodium assembly	21	2	0.02666	ENSMUSG00000001847, ENSMUSG00000026313	Rac1, Hdac4	Biological process
GO:0006900	vesicle budding from membrane	53	3	0.02674	ENSMUSG00000000631, ENSMUSG00000019804, ENSMUSG00000041959	Myo18a, Snx3, S100a10	Biological process
GO:0002693	positive regulation of cellular extravasation	22	2	0.0291	ENSMUSG00000024942, ENSMUSG00000032011	Capn1, Thy1	Biological process
GO:0072524	pyridine-containing compound metabolic process	141	5	0.0292	ENSMUSG00000011752, ENSMUSG00000026313, ENSMUSG00000027406, ENSMUSG00000027613, ENSMUSG00000062070	Pgam1, Hdac4, Idh3b, Eif6, Pgk1	Biological process
GO:0010823	negative regulation of mitochondrion organization	55	3	0.02943	ENSMUSG00000016319, ENSMUSG00000038412, ENSMUSG00000063856	Slc25a5, Higd1a, Gpx1	Biological process
GO:2001169	regulation of ATP biosynthetic process	55	3	0.02943	ENSMUSG00000011752, ENSMUSG00000026313, ENSMUSG00000027613	Pgam1, Hdac4, Eif6	Biological process
GO:0006090	pyruvate metabolic process	96	4	0.02983	ENSMUSG00000011752, ENSMUSG00000026313, ENSMUSG00000027613, ENSMUSG00000062070	Pgam1, Hdac4, Eif6, Pgk1	Biological process
GO:0009100	glycoprotein metabolic process	300	8	0.03082	ENSMUSG00000032437, ENSMUSG00000035704, ENSMUSG00000036676, ENSMUSG00000039308, ENSMUSG00000041556, ENSMUSG00000046152, ENSMUSG00000055373, ENSMUSG00000063362	Stt3b, Alg8, Tmtc3, Ndst2, Fbxo2, Fut10, Fut9, Alg11	Biological process
GO:0006487	protein N-linked glycosylation	56	3	0.03082	ENSMUSG00000032437, ENSMUSG00000035704, ENSMUSG00000063362	Stt3b, Alg8, Alg11	Biological process
GO:1900242	regulation of synaptic vesicle endocytosis	23	2	0.03162	ENSMUSG00000026150, ENSMUSG00000068923	Mff, Syt11	Biological process
GO:0009101	glycoprotein biosynthetic process	247	7	0.03184	ENSMUSG00000032437, ENSMUSG00000035704, ENSMUSG00000036676, ENSMUSG00000039308, ENSMUSG00000046152, ENSMUSG00000055373, ENSMUSG00000063362	Stt3b, Alg8, Tmtc3, Ndst2, Fut10, Fut9, Alg11	Biological process
GO:0042176	regulation of protein catabolic process	362	9	0.03347	ENSMUSG00000017466, ENSMUSG00000019804, ENSMUSG00000032171, ENSMUSG00000032715, ENSMUSG00000036199, ENSMUSG00000036676, ENSMUSG00000040782, ENSMUSG00000041058, ENSMUSG00000063856	Timp2, Snx3, Pin1, Trib3, Ndufa13, Tmtc3, Cop1, Wwp1, Gpx1	Biological process
GO:0071312	cellular response to alkaloid	24	2	0.03422	ENSMUSG00000020752, ENSMUSG00000027861	Recql5, Casq2	Biological process
GO:0045730	respiratory burst	24	2	0.03422	ENSMUSG00000001847, ENSMUSG00000011752	Rac1, Pgam1	Biological process
GO:0070296	sarcoplasmic reticulum calcium ion transport	24	2	0.03422	ENSMUSG00000021699, ENSMUSG00000027861	Pde4d, Casq2	Biological process
GO:0009132	nucleoside diphosphate metabolic process	102	4	0.0361	ENSMUSG00000011752, ENSMUSG00000026313, ENSMUSG00000027613, ENSMUSG00000062070	Pgam1, Hdac4, Eif6, Pgk1	Biological process
GO:0034404	nucleobase-containing small molecule biosynthetic process	151	5	0.03758	ENSMUSG00000011752, ENSMUSG00000021699, ENSMUSG00000026313, ENSMUSG00000027613, ENSMUSG00000062070	Pgam1, Pde4d, Hdac4, Eif6, Pgk1	Biological process
GO:0030163	protein catabolic process	807	16	0.03767	ENSMUSG00000017466, ENSMUSG00000019804, ENSMUSG00000021737, ENSMUSG00000022193, ENSMUSG00000031600, ENSMUSG00000032171, ENSMUSG00000032437, ENSMUSG00000032715, ENSMUSG00000036199, ENSMUSG00000036676, ENSMUSG00000040782, ENSMUSG00000041058, ENSMUSG00000041556, ENSMUSG00000063856, ENSMUSG00000079562, ENSMUSG00000079658	Timp2, Snx3, Psmd6, Psmb5, Vps37a, Pin1, Stt3b, Trib3, Ndufa13, Tmtc3, Cop1, Wwp1, Fbxo2, Gpx1, Maea, Eloc	Biological process
GO:0010498	proteasomal protein catabolic process	430	10	0.03803	ENSMUSG00000021737, ENSMUSG00000022193, ENSMUSG00000032437, ENSMUSG00000032715, ENSMUSG00000036676, ENSMUSG00000040782, ENSMUSG00000041058, ENSMUSG00000041556, ENSMUSG00000063856, ENSMUSG00000079562	Psmd6, Psmb5, Stt3b, Trib3, Tmtc3, Cop1, Wwp1, Fbxo2, Gpx1, Maea	Biological process
GO:0022904	respiratory electron transport chain	72	5	0.03883	ENSMUSG00000000088, ENSMUSG00000000171, ENSMUSG00000017778, ENSMUSG00000044894, ENSMUSG00000063694	Cox5a, Sdhd, Cox7c, Uqcrq, Cycs	Biological process
GO:1901565	organonitrogen compound catabolic process	1011	19	0.03935	ENSMUSG00000017466, ENSMUSG00000019804, ENSMUSG00000021699, ENSMUSG00000021737, ENSMUSG00000022193, ENSMUSG00000031591, ENSMUSG00000031600, ENSMUSG00000032171, ENSMUSG00000032263, ENSMUSG00000032437, ENSMUSG00000032715, ENSMUSG00000036199, ENSMUSG00000036676, ENSMUSG00000040782, ENSMUSG00000041058, ENSMUSG00000041556, ENSMUSG00000063856, ENSMUSG00000079562, ENSMUSG00000079658	Timp2, Snx3, Pde4d, Psmd6, Psmb5, Asah1, Vps37a, Pin1, Bckdhb, Stt3b, Trib3, Ndufa13, Tmtc3, Cop1, Wwp1, Fbxo2, Gpx1, Maea, Eloc	Biological process
GO:0006733	oxidoreduction coenzyme metabolic process	153	5	0.03941	ENSMUSG00000011752, ENSMUSG00000026313, ENSMUSG00000027406, ENSMUSG00000027613, ENSMUSG00000062070	Pgam1, Hdac4, Idh3b, Eif6, Pgk1	Biological process
GO:0033598	mammary gland epithelial cell proliferation	26	2	0.03967	ENSMUSG00000056501, ENSMUSG00000063856	Cebpb, Gpx1	Biological process
GO:0051193	regulation of cofactor metabolic process	62	3	0.03991	ENSMUSG00000011752, ENSMUSG00000026313, ENSMUSG00000027613	Pgam1, Hdac4, Eif6	Biological process
GO:0048741	skeletal muscle fiber development	27	2	0.0425	ENSMUSG00000026313, ENSMUSG00000063856	Hdac4, Gpx1	Biological process
GO:0043951	negative regulation of cAMP-mediated signaling	27	2	0.0425	ENSMUSG00000003228, ENSMUSG00000021699	Grk5, Pde4d	Biological process
GO:1902003	regulation of amyloid-beta formation	27	2	0.0425	ENSMUSG00000020009, ENSMUSG00000032171	Ifngr1, Pin1	Biological process
GO:0007005	mitochondrion organization	440	10	0.04332	ENSMUSG00000003072, ENSMUSG00000016319, ENSMUSG00000024259, ENSMUSG00000026150, ENSMUSG00000027384, ENSMUSG00000027602, ENSMUSG00000032330, ENSMUSG00000036199, ENSMUSG00000038412, ENSMUSG00000063856	Atp5d, Slc25a5, Slc25a46, Mff, Ndufaf5, Map1lc3a, Cox7a2, Ndufa13, Higd1a, Gpx1	Biological process
GO:0045444	fat cell differentiation	210	6	0.04384	ENSMUSG00000003228, ENSMUSG00000032715, ENSMUSG00000037253, ENSMUSG00000056501, ENSMUSG00000062515, ENSMUSG00000063856	Grk5, Trib3, Mex3c, Cebpb, Fabp4, Gpx1	Biological process
GO:0030808	regulation of nucleotide biosynthetic process	65	3	0.0449	ENSMUSG00000011752, ENSMUSG00000026313, ENSMUSG00000027613	Pgam1, Hdac4, Eif6	Biological process
GO:1900371	regulation of purine nucleotide biosynthetic process	65	3	0.0449	ENSMUSG00000011752, ENSMUSG00000026313, ENSMUSG00000027613	Pgam1, Hdac4, Eif6	Biological process
GO:0051279	regulation of release of sequestered calcium ion into cytosol	65	3	0.0449	ENSMUSG00000021699, ENSMUSG00000027861, ENSMUSG00000032011	Pde4d, Casq2, Thy1	Biological process
GO:1904467	regulation of tumor necrosis factor secretion	28	2	0.04541	ENSMUSG00000020009, ENSMUSG00000068923	Ifngr1, Syt11	Biological process
GO:1902745	positive regulation of lamellipodium organization	28	2	0.04541	ENSMUSG00000001847, ENSMUSG00000026313	Rac1, Hdac4	Biological process
GO:1901575	organic substance catabolic process	1593	27	0.04784	ENSMUSG00000011752, ENSMUSG00000017466, ENSMUSG00000019804, ENSMUSG00000020777, ENSMUSG00000021699, ENSMUSG00000021737, ENSMUSG00000022193, ENSMUSG00000024120, ENSMUSG00000024942, ENSMUSG00000026313, ENSMUSG00000027613, ENSMUSG00000031591, ENSMUSG00000031600, ENSMUSG00000032171, ENSMUSG00000032263, ENSMUSG00000032437, ENSMUSG00000032715, ENSMUSG00000036199, ENSMUSG00000036676, ENSMUSG00000040782,…	Pgam1, Timp2, Snx3, Acox1, Pde4d, Psmd6, Psmb5, Lrpprc, Capn1, Hdac4, Eif6, Asah1, Vps37a, Pin1, Bckdhb, Stt3b, Trib3, Ndufa13, Tmtc3, Cop1, Wwp1, Fbxo2, Gdpd1, Pgk1, Gpx1, Maea, Eloc	Biological process
GO:0002082	regulation of oxidative phosphorylation	29	2	0.0484	ENSMUSG00000032330, ENSMUSG00000062070	Cox7a2, Pgk1	Biological process
GO:0071709	membrane assembly	29	2	0.0484	ENSMUSG00000041959, ENSMUSG00000060962	S100a10, Dmkn	Biological process
GO:0005753	mitochondrial proton-transporting ATP synthase complex	15	3	0.00071	ENSMUSG00000003072, ENSMUSG00000021290, ENSMUSG00000025393	Atp5d, Atp5mpl, Atp5b	Cellular compartment
GO:0043209	myelin sheath	206	9	0.00089	ENSMUSG00000000088, ENSMUSG00000011752, ENSMUSG00000016319, ENSMUSG00000022477, ENSMUSG00000022658, ENSMUSG00000025393, ENSMUSG00000032011, ENSMUSG00000061904, ENSMUSG00000063694	Cox5a, Pgam1, Slc25a5, Aco2, Tagln3, Atp5b, Thy1, Slc25a3, Cycs	Cellular compartment
GO:0005746	mitochondrial respiratory chain	66	5	0.00119	ENSMUSG00000000088, ENSMUSG00000000171, ENSMUSG00000032330, ENSMUSG00000036199, ENSMUSG00000044894	Cox5a, Sdhd, Cox7a2, Ndufa13, Uqcrq	Cellular compartment
GO:0072546	ER membrane protein complex	11	2	0.00741	ENSMUSG00000022337, ENSMUSG00000055943	Emc2, Emc7	Cellular compartment
GO:0098803	respiratory chain complex	67	4	0.00869	ENSMUSG00000000088, ENSMUSG00000000171, ENSMUSG00000036199, ENSMUSG00000044894	Cox5a, Sdhd, Ndufa13, Uqcrq	Cellular compartment
GO:0030688	preribosome, small subunit precursor	12	2	0.00882	ENSMUSG00000019814, ENSMUSG00000116564	Ltv1, Riok2	Cellular compartment
GO:0032009	early phagosome	12	2	0.00882	ENSMUSG00000019804, ENSMUSG00000068923	Snx3, Syt11	Cellular compartment
GO:0044431	Golgi apparatus part	458	12	0.00966	ENSMUSG00000000631, ENSMUSG00000001847, ENSMUSG00000021969, ENSMUSG00000022946, ENSMUSG00000028293, ENSMUSG00000029516, ENSMUSG00000031731, ENSMUSG00000033350, ENSMUSG00000038256, ENSMUSG00000040782, ENSMUSG00000046152, ENSMUSG00000055629	Myo18a, Rac1, Zdhhc20, Dop1b, Slc35a1, Cit, Ap1g1, Chst2, Bcl9, Cop1, Fut10, B4galnt4	Cellular compartment
GO:0033178	proton-transporting two-sector ATPase complex, catalytic domain	13	2	0.01034	ENSMUSG00000003072, ENSMUSG00000025393	Atp5d, Atp5b	Cellular compartment
GO:0098791	Golgi subcompartment	408	11	0.01067	ENSMUSG00000000631, ENSMUSG00000001847, ENSMUSG00000021969, ENSMUSG00000022946, ENSMUSG00000028293, ENSMUSG00000029516, ENSMUSG00000031731, ENSMUSG00000033350, ENSMUSG00000040782, ENSMUSG00000046152, ENSMUSG00000055629	Myo18a, Rac1, Zdhhc20, Dop1b, Slc35a1, Cit, Ap1g1, Chst2, Cop1, Fut10, B4galnt4	Cellular compartment
GO:0031090	organelle membrane	1564	35	0.01159	ENSMUSG00000000088, ENSMUSG00000000171, ENSMUSG00000001847, ENSMUSG00000003072, ENSMUSG00000003228, ENSMUSG00000016319, ENSMUSG00000017778, ENSMUSG00000019590, ENSMUSG00000019804, ENSMUSG00000019814, ENSMUSG00000020777, ENSMUSG00000021290, ENSMUSG00000021969, ENSMUSG00000024259, ENSMUSG00000025393, ENSMUSG00000026150, ENSMUSG00000027384, ENSMUSG00000027602, ENSMUSG00000028293, ENSMUSG00000030615,…	Cox5a, Sdhd, Rac1, Atp5d, Grk5, Slc25a5, Cox7c, Cyb561, Snx3, Ltv1, Acox1, Atp5mpl, Zdhhc20, Slc25a46, Atp5b, Mff, Ndufaf5, Map1lc3a, Slc35a1, Tmem126a, Vps37a, Ap1g1, Bckdhb, Cox7a2, Trib3, Chst2, Ndufa13, Cisd1, Higd1a, Cop1, Uqcrq, Fut10, B4galnt4, Slc25a3, Syt11	Cellular compartment
GO:0031984	organelle subcompartment	808	19	0.01454	ENSMUSG00000000631, ENSMUSG00000001847, ENSMUSG00000021917, ENSMUSG00000021969, ENSMUSG00000022337, ENSMUSG00000022946, ENSMUSG00000028293, ENSMUSG00000029516, ENSMUSG00000031731, ENSMUSG00000032437, ENSMUSG00000033350, ENSMUSG00000035704, ENSMUSG00000040782, ENSMUSG00000046152, ENSMUSG00000051256, ENSMUSG00000055629, ENSMUSG00000055943, ENSMUSG00000061666, ENSMUSG00000063362	Myo18a, Rac1, Spcs1, Zdhhc20, Emc2, Dop1b, Slc35a1, Cit, Ap1g1, Stt3b, Chst2, Alg8, Cop1, Fut10, Jagn1, B4galnt4, Emc7, Gdpd1, Alg11	Cellular compartment
GO:0042645	mitochondrial nucleoid	45	3	0.0169	ENSMUSG00000016319, ENSMUSG00000024120, ENSMUSG00000025393	Slc25a5, Lrpprc, Atp5b	Cellular compartment
GO:0009295	nucleoid	45	3	0.0169	ENSMUSG00000016319, ENSMUSG00000024120, ENSMUSG00000025393	Slc25a5, Lrpprc, Atp5b	Cellular compartment
GO:0098798	mitochondrial protein complex	242	10	0.01873	ENSMUSG00000000088, ENSMUSG00000000171, ENSMUSG00000003072, ENSMUSG00000021290, ENSMUSG00000025393, ENSMUSG00000032263, ENSMUSG00000036199, ENSMUSG00000039640, ENSMUSG00000044894, ENSMUSG00000062981	Cox5a, Sdhd, Atp5d, Atp5mpl, Atp5b, Bckdhb, Ndufa13, Mrpl12, Uqcrq, Mrpl42	Cellular compartment
GO:0005739	mitochondrion	1625	35	0.01884	ENSMUSG00000000088, ENSMUSG00000000171, ENSMUSG00000001829, ENSMUSG00000003072, ENSMUSG00000016319, ENSMUSG00000017715, ENSMUSG00000017778, ENSMUSG00000020777, ENSMUSG00000021290, ENSMUSG00000022337, ENSMUSG00000022477, ENSMUSG00000024120, ENSMUSG00000024259, ENSMUSG00000024942, ENSMUSG00000025393, ENSMUSG00000026150, ENSMUSG00000026887, ENSMUSG00000027384, ENSMUSG00000027406, ENSMUSG00000030615,…	Cox5a, Sdhd, Clpb, Atp5d, Slc25a5, Pgs1, Cox7c, Acox1, Atp5mpl, Emc2, Aco2, Lrpprc, Slc25a46, Capn1, Atp5b, Mff, Mrrf, Ndufaf5, Idh3b, Tmem126a, Pin1, Bckdhb, Cox7a2, Ndufa13, Cisd1, Tgm2, Higd1a, Mrpl12, Uqcrq, Slc25a3, Mrpl42, Cycs, Gpx1, Smim26, Acsf2	Cellular compartment
GO:0000139	Golgi membrane	227	7	0.0203	ENSMUSG00000001847, ENSMUSG00000021969, ENSMUSG00000028293, ENSMUSG00000033350, ENSMUSG00000040782, ENSMUSG00000046152, ENSMUSG00000055629	Rac1, Zdhhc20, Slc35a1, Chst2, Cop1, Fut10, B4galnt4	Cellular compartment
GO:0032153	cell division site	51	3	0.02354	ENSMUSG00000017144, ENSMUSG00000029516, ENSMUSG00000079562	Rnd3, Cit, Maea	Cellular compartment
GO:1990204	oxidoreductase complex	93	4	0.02606	ENSMUSG00000000171, ENSMUSG00000032263, ENSMUSG00000036199, ENSMUSG00000044894	Sdhd, Bckdhb, Ndufa13, Uqcrq	Cellular compartment
GO:0001891	phagocytic cup	21	2	0.02615	ENSMUSG00000001847, ENSMUSG00000068923	Rac1, Syt11	Cellular compartment
GO:0044429	mitochondrial part	762	22	0.02665	ENSMUSG00000000088, ENSMUSG00000000171, ENSMUSG00000003072, ENSMUSG00000016319, ENSMUSG00000017778, ENSMUSG00000021290, ENSMUSG00000024120, ENSMUSG00000024259, ENSMUSG00000025393, ENSMUSG00000026150, ENSMUSG00000027384, ENSMUSG00000030615, ENSMUSG00000032263, ENSMUSG00000032330, ENSMUSG00000036199, ENSMUSG00000037710, ENSMUSG00000038412, ENSMUSG00000039640, ENSMUSG00000044894, ENSMUSG00000061904,…	Cox5a, Sdhd, Atp5d, Slc25a5, Cox7c, Atp5mpl, Lrpprc, Slc25a46, Atp5b, Mff, Ndufaf5, Tmem126a, Bckdhb, Cox7a2, Ndufa13, Cisd1, Higd1a, Mrpl12, Uqcrq, Slc25a3, Mrpl42, Cycs	Cellular compartment
GO:0098800	inner mitochondrial membrane protein complex	111	7	0.02738	ENSMUSG00000000088, ENSMUSG00000000171, ENSMUSG00000003072, ENSMUSG00000021290, ENSMUSG00000025393, ENSMUSG00000036199, ENSMUSG00000044894	Cox5a, Sdhd, Atp5d, Atp5mpl, Atp5b, Ndufa13, Uqcrq	Cellular compartment
GO:0044444	cytoplasmic part	7227	108	0.0299	ENSMUSG00000000088, ENSMUSG00000000171, ENSMUSG00000000631, ENSMUSG00000001829, ENSMUSG00000001847, ENSMUSG00000003072, ENSMUSG00000003228, ENSMUSG00000011752, ENSMUSG00000016319, ENSMUSG00000017144, ENSMUSG00000017715, ENSMUSG00000017778, ENSMUSG00000019590, ENSMUSG00000019804, ENSMUSG00000019814, ENSMUSG00000020009, ENSMUSG00000020024, ENSMUSG00000020752, ENSMUSG00000020777, ENSMUSG00000021051,…	Cox5a, Sdhd, Myo18a, Clpb, Rac1, Atp5d, Grk5, Pgam1, Slc25a5, Rnd3, Pgs1, Cox7c, Cyb561, Snx3, Ltv1, Ifngr1, Cep83, Recql5, Acox1, Ppp2r5e, Atp5mpl, Pde4d, Spcs1, Zdhhc20, Emc2, Aco2, Dop1b, Cmtr1, Lrpprc, Slc25a46, Tcof1, Capn1, Btbd1, Atp5b, Tm9sf2, Mff, Hdac4, Lpgat1, Mrrf, Ndufaf5, Idh3b, Stmn3, Map1lc3a, Eif6, Ufm1, Casq2, Slc35a1, Astn2, Slc30a9, Aacs, Cit, Fam3c, Tmem126a, Asah1, Vps37a, U…	Cellular compartment
GO:0005740	mitochondrial envelope	586	19	0.0329	ENSMUSG00000000088, ENSMUSG00000000171, ENSMUSG00000003072, ENSMUSG00000016319, ENSMUSG00000017778, ENSMUSG00000021290, ENSMUSG00000024259, ENSMUSG00000025393, ENSMUSG00000026150, ENSMUSG00000027384, ENSMUSG00000030615, ENSMUSG00000032263, ENSMUSG00000032330, ENSMUSG00000036199, ENSMUSG00000037710, ENSMUSG00000038412, ENSMUSG00000044894, ENSMUSG00000061904, ENSMUSG00000063694	Cox5a, Sdhd, Atp5d, Slc25a5, Cox7c, Atp5mpl, Slc25a46, Atp5b, Mff, Ndufaf5, Tmem126a, Bckdhb, Cox7a2, Ndufa13, Cisd1, Higd1a, Uqcrq, Slc25a3, Cycs	Cellular compartment
GO:0070069	cytochrome complex	24	2	0.03357	ENSMUSG00000000088, ENSMUSG00000044894	Cox5a, Uqcrq	Cellular compartment
GO:0070469	respiratory chain	73	6	0.03491	ENSMUSG00000000088, ENSMUSG00000000171, ENSMUSG00000032330, ENSMUSG00000036199, ENSMUSG00000038412, ENSMUSG00000044894	Cox5a, Sdhd, Cox7a2, Ndufa13, Higd1a, Uqcrq	Cellular compartment
GO:0030140	trans-Golgi network transport vesicle	26	2	0.03891	ENSMUSG00000031731, ENSMUSG00000032388	Ap1g1, Spg21	Cellular compartment
GO:0098588	bounding membrane of organelle	958	18	0.04077	ENSMUSG00000001847, ENSMUSG00000019590, ENSMUSG00000019804, ENSMUSG00000019814, ENSMUSG00000020777, ENSMUSG00000021969, ENSMUSG00000024259, ENSMUSG00000026150, ENSMUSG00000027602, ENSMUSG00000028293, ENSMUSG00000031600, ENSMUSG00000031731, ENSMUSG00000033350, ENSMUSG00000037710, ENSMUSG00000040782, ENSMUSG00000046152, ENSMUSG00000055629, ENSMUSG00000068923	Rac1, Cyb561, Snx3, Ltv1, Acox1, Zdhhc20, Slc25a46, Mff, Map1lc3a, Slc35a1, Vps37a, Ap1g1, Chst2, Cisd1, Cop1, Fut10, B4galnt4, Syt11	Cellular compartment
GO:0031966	mitochondrial membrane	546	18	0.04399	ENSMUSG00000000088, ENSMUSG00000000171, ENSMUSG00000003072, ENSMUSG00000016319, ENSMUSG00000017778, ENSMUSG00000021290, ENSMUSG00000024259, ENSMUSG00000025393, ENSMUSG00000026150, ENSMUSG00000027384, ENSMUSG00000030615, ENSMUSG00000032263, ENSMUSG00000032330, ENSMUSG00000036199, ENSMUSG00000037710, ENSMUSG00000038412, ENSMUSG00000044894, ENSMUSG00000061904	Cox5a, Sdhd, Atp5d, Slc25a5, Cox7c, Atp5mpl, Slc25a46, Atp5b, Mff, Ndufaf5, Tmem126a, Bckdhb, Cox7a2, Ndufa13, Cisd1, Higd1a, Uqcrq, Slc25a3	Cellular compartment
GO:0031672	A band	29	2	0.04749	ENSMUSG00000026313, ENSMUSG00000061462	Hdac4, Obscn	Cellular compartment
GO:0043231	intracellular membrane-bounded organelle	8730	122	0.04799	ENSMUSG00000000088, ENSMUSG00000000171, ENSMUSG00000000631, ENSMUSG00000001829, ENSMUSG00000001847, ENSMUSG00000003072, ENSMUSG00000003228, ENSMUSG00000007872, ENSMUSG00000011752, ENSMUSG00000016319, ENSMUSG00000017144, ENSMUSG00000017376, ENSMUSG00000017715, ENSMUSG00000017778, ENSMUSG00000019590, ENSMUSG00000019814, ENSMUSG00000020009, ENSMUSG00000020024, ENSMUSG00000020752, ENSMUSG00000020777,…	Cox5a, Sdhd, Myo18a, Clpb, Rac1, Atp5d, Grk5, Id3, Pgam1, Slc25a5, Rnd3, Nlk, Pgs1, Cox7c, Cyb561, Ltv1, Ifngr1, Cep83, Recql5, Acox1, Ppp2r5e, Atp5mpl, Spcs1, Kpna3, Zdhhc20, Psmb5, Emc2, Atad2, Aco2, Tagln3, Dop1b, Cmtr1, Lrpprc, Slc25a46, Tcof1, Capn1, Atp5b, Mff, Hdac4, Lpgat1, Bmi1, Mrrf, Ndufaf5, Idh3b, Stmn3, Map1lc3a, Eif6, Ufm1, Casq2, Slc35a1, Slc30a9, Enoph1, Cit, Fam3c, Prickle2, Tmem…	Cellular compartment
GO:0004129	cytochrome-c oxidase activity	18	3	0.0012	ENSMUSG00000000088, ENSMUSG00000017778, ENSMUSG00000032330	Cox5a, Cox7c, Cox7a2	Molecular function
GO:0000030	mannosyltransferase activity	26	3	0.0037	ENSMUSG00000035704, ENSMUSG00000036676, ENSMUSG00000063362	Alg8, Tmtc3, Alg11	Molecular function
GO:0005504	fatty acid binding	32	3	0.0066	ENSMUSG00000007872, ENSMUSG00000020777, ENSMUSG00000062515	Id3, Acox1, Fabp4	Molecular function
GO:0046933	proton-transporting ATP synthase activity, rotational mechanism	11	2	0.0074	ENSMUSG00000003072, ENSMUSG00000025393	Atp5d, Atp5b	Molecular function
GO:0043023	ribosomal large subunit binding	12	2	0.0088	ENSMUSG00000026887, ENSMUSG00000027613	Mrrf, Eif6	Molecular function
GO:0043531	ADP binding	36	3	0.0092	ENSMUSG00000000631, ENSMUSG00000025393, ENSMUSG00000062070	Myo18a, Atp5b, Pgk1	Molecular function
GO:0008146	sulfotransferase activity	41	3	0.0132	ENSMUSG00000018865, ENSMUSG00000033350, ENSMUSG00000039308	Sult4a1, Chst2, Ndst2	Molecular function
GO:0016722	oxidoreductase activity, oxidizing metal ions	15	2	0.0137	ENSMUSG00000019590, ENSMUSG00000037190	Cyb561, Cyb561d2	Molecular function
GO:0003824	catalytic activity	4773	76	0.0155	ENSMUSG00000000088, ENSMUSG00000000171, ENSMUSG00000000631, ENSMUSG00000001829, ENSMUSG00000001847, ENSMUSG00000003072, ENSMUSG00000003228, ENSMUSG00000011752, ENSMUSG00000017144, ENSMUSG00000017376, ENSMUSG00000017715, ENSMUSG00000017778, ENSMUSG00000018865, ENSMUSG00000019590, ENSMUSG00000020752, ENSMUSG00000020777, ENSMUSG00000021699, ENSMUSG00000021917, ENSMUSG00000021969, ENSMUSG00000022193,…	Cox5a, Sdhd, Myo18a, Clpb, Rac1, Atp5d, Grk5, Pgam1, Rnd3, Nlk, Pgs1, Cox7c, Sult4a1, Cyb561, Recql5, Acox1, Pde4d, Spcs1, Zdhhc20, Psmb5, Atad2, Aco2, Cmtr1, Capn1, Atp5b, Tuba4a, Hdac4, Lpgat1, Ndufaf5, Idh3b, Enoph1, Aacs, Cit, Asah1, Ufsp2, Pin1, Bckdhb, Cox7a2, Stt3b, Trib3, Abcc10, Chst2, Ctdspl2, Map4k5, Alg8, Ndufa13, Tmtc3, Cyb561d2, Mex3c, Tgm2, Ndst2, Cop1, Wwp1, Rbbp8, Fbxo2, Uqcrq, A…	Molecular function
GO:0016491	oxidoreductase activity	580	16	0.0165	ENSMUSG00000000088, ENSMUSG00000000171, ENSMUSG00000017778, ENSMUSG00000019590, ENSMUSG00000020777, ENSMUSG00000027384, ENSMUSG00000027406, ENSMUSG00000032263, ENSMUSG00000032330, ENSMUSG00000036199, ENSMUSG00000037190, ENSMUSG00000044894, ENSMUSG00000045410, ENSMUSG00000062070, ENSMUSG00000063694, ENSMUSG00000063856	Cox5a, Sdhd, Cox7c, Cyb561, Acox1, Ndufaf5, Idh3b, Bckdhb, Cox7a2, Ndufa13, Cyb561d2, Uqcrq, Akr1e1, Pgk1, Cycs, Gpx1	Molecular function
GO:0010314	phosphatidylinositol-5-phosphate binding	17	2	0.0175	ENSMUSG00000019804, ENSMUSG00000061462	Snx3, Obscn	Molecular function
GO:0055106	ubiquitin-protein transferase regulator activity	17	2	0.0175	ENSMUSG00000026739, ENSMUSG00000032715	Bmi1, Trib3	Molecular function
GO:0031434	mitogen-activated protein kinase kinase binding	19	2	0.0216	ENSMUSG00000032171, ENSMUSG00000032715	Pin1, Trib3	Molecular function
GO:0030742	GTP-dependent protein binding	22	2	0.0286	ENSMUSG00000001847, ENSMUSG00000031731	Rac1, Ap1g1	Molecular function
GO:0016782	transferase activity, transferring sulfur-containing groups	57	3	0.0314	ENSMUSG00000018865, ENSMUSG00000033350, ENSMUSG00000039308	Sult4a1, Chst2, Ndst2	Molecular function
GO:0016758	transferase activity, transferring hexosyl groups	176	8	0.0333	ENSMUSG00000032437, ENSMUSG00000035704, ENSMUSG00000036676, ENSMUSG00000039308, ENSMUSG00000046152, ENSMUSG00000055373, ENSMUSG00000055629, ENSMUSG00000063362	Stt3b, Alg8, Tmtc3, Ndst2, Fut10, Fut9, B4galnt4, Alg11	Molecular function
GO:0016922	nuclear receptor binding	24	2	0.0336	ENSMUSG00000029221, ENSMUSG00000031591	Slc30a9, Asah1	Molecular function
GO:0050839	cell adhesion molecule binding	206	6	0.0389	ENSMUSG00000017466, ENSMUSG00000032011, ENSMUSG00000042379, ENSMUSG00000043895, ENSMUSG00000054889, ENSMUSG00000061462	Timp2, Thy1, Esm1, S1pr2, Dsp, Obscn	Molecular function
GO:0070273	phosphatidylinositol-4-phosphate binding	26	2	0.0389	ENSMUSG00000019804, ENSMUSG00000061462	Snx3, Obscn	Molecular function
GO:0005178	integrin binding	108	4	0.0418	ENSMUSG00000017466, ENSMUSG00000032011, ENSMUSG00000042379, ENSMUSG00000043895	Timp2, Thy1, Esm1, S1pr2	Molecular function
GO:0097110	scaffold protein binding	67	3	0.0472	ENSMUSG00000024613, ENSMUSG00000029516, ENSMUSG00000054889	Tcof1, Cit, Dsp	Molecular function
GO:0003714	transcription corepressor activity	165	5	0.0497	ENSMUSG00000026313, ENSMUSG00000031591, ENSMUSG00000032715, ENSMUSG00000041238, ENSMUSG00000049327	Hdac4, Asah1, Trib3, Rbbp8, Kmt5a	Molecular function
