## Supplementary material for "A spatiotemporal map of the aging mouse brain reveals white matter tracts as vulnerable foci": Table S13

### Sheet: data_S13
Table S13. Signature genes of rejuvenated SVZ and aged aNSCs
Direction	Gene Symbol	Signature class
Up-regulated	Serpini1	YMP signature
Up-regulated	Stx1a	YMP signature
Up-regulated	Mpped1	YMP signature
Up-regulated	Lingo1	YMP signature
Up-regulated	Cntnap4	YMP signature
Up-regulated	Fezf2	YMP signature
Up-regulated	Ccn3	YMP signature
Up-regulated	Scg2	YMP signature
Up-regulated	Klf5	YMP signature
Up-regulated	Crym	YMP signature
Up-regulated	Mal2	YMP signature
Up-regulated	Satb1	YMP signature
Up-regulated	Pcsk5	YMP signature
Up-regulated	Etv5	YMP signature
Up-regulated	Hpcal4	YMP signature
Up-regulated	Syn2	YMP signature
Up-regulated	Neurod2	YMP signature
Up-regulated	Slc2a3	YMP signature
Up-regulated	Pclo	YMP signature
Up-regulated	Dtl	YMP signature
Up-regulated	Rims4	YMP signature
Up-regulated	Kmt2a	YMP signature
Up-regulated	B3galt2	YMP signature
Up-regulated	Nlrp10	YMP signature
Up-regulated	Mef2c	YMP signature
Up-regulated	Crhbp	YMP signature
Up-regulated	Pde1a	YMP signature
Up-regulated	Col6a1	YMP signature
Up-regulated	Prkcg	YMP signature
Up-regulated	Trerf1	YMP signature
Up-regulated	Macrod2	YMP signature
Up-regulated	Ftx	YMP signature
Up-regulated	Rap1gap2	YMP signature
Up-regulated	Csmd2	YMP signature
Up-regulated	Psd3	YMP signature
Up-regulated	Syt16	YMP signature
Up-regulated	Nptx1	YMP signature
Up-regulated	Hs3st4	YMP signature
Up-regulated	Vxn	YMP signature
Up-regulated	Sv2b	YMP signature
Up-regulated	Vip	YMP signature
Up-regulated	Dmrt2	YMP signature
Up-regulated	Gpr27	YMP signature
Up-regulated	Bsn	YMP signature
Up-regulated	Rprm	YMP signature
Up-regulated	Prss12	YMP signature
Up-regulated	Marcks	YMP signature
Up-regulated	Hivep3	YMP signature
Up-regulated	Ccl27a	YMP signature
Up-regulated	Ndst3	YMP signature
Up-regulated	Igip	YMP signature
Up-regulated	Chrd	YMP signature
Up-regulated	Efhd2	YMP signature
Up-regulated	Fam135b	YMP signature
Up-regulated	Nell2	YMP signature
Up-regulated	Sema5b	YMP signature
Up-regulated	Pbx3	YMP signature
Up-regulated	Tox3	YMP signature
Up-regulated	Kcnf1	YMP signature
Up-regulated	Fam171b	YMP signature
Up-regulated	Wnt7b	YMP signature
Up-regulated	Negr1	YMP signature
Up-regulated	Rap2a	YMP signature
Up-regulated	Rasal1	YMP signature
Up-regulated	Jpt1	YMP signature
Up-regulated	Ntm	YMP signature
Up-regulated	Dab1	YMP signature
Up-regulated	Sla	YMP signature
Up-regulated	Pkia	YMP signature
Up-regulated	Rc3h2	YMP signature
Up-regulated	Zdhhc2	YMP signature
Up-regulated	Tmem151b	YMP signature
Up-regulated	Slc7a14	YMP signature
Up-regulated	Pip5k1c	YMP signature
Up-regulated	Kcna3	YMP signature
Up-regulated	Ak5	YMP signature
Up-regulated	Shc2	YMP signature
Up-regulated	Bmp3	YMP signature
Up-regulated	Synpr	YMP signature
Up-regulated	Tspyl3	YMP signature
Up-regulated	Rock2	YMP signature
Up-regulated	Prss35	YMP signature
Up-regulated	Nbea	YMP signature
Up-regulated	Neurl1b	YMP signature
Up-regulated	Cckbr	YMP signature
Up-regulated	Chrna5	YMP signature
Up-regulated	Ovol2	YMP signature
Up-regulated	Slc30a3	YMP signature
Up-regulated	Unc5a	YMP signature
Up-regulated	Fut9	YMP signature
Up-regulated	Nos1ap	YMP signature
Up-regulated	Akap8l	YMP signature
Up-regulated	Caly	YMP signature
Up-regulated	Sirpa	YMP signature
Up-regulated	Csmd1	YMP signature
Up-regulated	Trrap	YMP signature
Up-regulated	Slc6a15	YMP signature
Up-regulated	Madd	YMP signature
Up-regulated	Kcnmb4	YMP signature
Up-regulated	Fam131a	YMP signature
Up-regulated	Cyfip2	YMP signature
Up-regulated	Vps13a	YMP signature
Up-regulated	Trim32	YMP signature
Up-regulated	Pcnx2	YMP signature
Up-regulated	Dsc3	YMP signature
Up-regulated	Fam171a2	YMP signature
Up-regulated	Parm1	YMP signature
Up-regulated	Clstn1	YMP signature
Up-regulated	Lrrc4c	YMP signature
Up-regulated	Trank1	YMP signature
Up-regulated	Tbr1	YMP signature
Up-regulated	Celf4	YMP signature
Up-regulated	Cap2	YMP signature
Up-regulated	Dkk3	YMP signature
Up-regulated	Mapre2	YMP signature
Up-regulated	Rab6b	YMP signature
Up-regulated	Mmp16	YMP signature
Up-regulated	Ttc9b	YMP signature
Up-regulated	Nxph3	YMP signature
Up-regulated	Col6a2	YMP signature
Up-regulated	Tnnt2	YMP signature
Up-regulated	Snca	YMP signature
Up-regulated	Nrsn1	YMP signature
Up-regulated	Ipcef1	YMP signature
Up-regulated	Ttc7b	YMP signature
Up-regulated	Smarca1	YMP signature
Up-regulated	Rtn4rl2	YMP signature
Up-regulated	Npas1	YMP signature
Up-regulated	Pxylp1	YMP signature
Up-regulated	Igsf21	YMP signature
Up-regulated	Klf10	YMP signature
Up-regulated	Ets2	YMP signature
Up-regulated	Glt8d2	YMP signature
Up-regulated	Fry	YMP signature
Up-regulated	Ascl1	YMP signature
Up-regulated	Atp6v1g2	YMP signature
Up-regulated	Cort	YMP signature
Up-regulated	Cdc42se2	YMP signature
Up-regulated	Dok6	YMP signature
Up-regulated	Ldb2	YMP signature
Up-regulated	Snph	YMP signature
Up-regulated	Stmn1	YMP signature
Up-regulated	Pbx1	YMP signature
Up-regulated	Xkr4	YMP signature
Up-regulated	Mpp2	YMP signature
Up-regulated	Samd12	YMP signature
Up-regulated	Hsph1	YMP signature
Up-regulated	Agap3	YMP signature
Up-regulated	Slc15a5	YMP signature
Up-regulated	Creg2	YMP signature
Up-regulated	Satb2	YMP signature
Up-regulated	Enox1	YMP signature
Up-regulated	Psrc1	YMP signature
Up-regulated	Pdyn	YMP signature
Up-regulated	Fgf13	YMP signature
Up-regulated	Fxyd7	YMP signature
Up-regulated	Icam5	YMP signature
Up-regulated	Irgq	YMP signature
Up-regulated	Epop	YMP signature
Up-regulated	Kifc2	YMP signature
Up-regulated	Kcnmb4os2	YMP signature
Up-regulated	Zer1	YMP signature
Up-regulated	Pcdh17	YMP signature
Up-regulated	Arhgdig	YMP signature
Up-regulated	Btbd8	YMP signature
Up-regulated	Med12l	YMP signature
Up-regulated	Bmpr2	YMP signature
Up-regulated	Ctnnd2	YMP signature
Up-regulated	Alox12b	YMP signature
Up-regulated	Rnf169	YMP signature
Up-regulated	Rtn2	YMP signature
Up-regulated	Plekhg5	YMP signature
Up-regulated	Olfm3	YMP signature
Up-regulated	Tmem198	YMP signature
Up-regulated	Cspg5	YMP signature
Up-regulated	Kcnh7	YMP signature
Up-regulated	Dlgap4	YMP signature
Up-regulated	Fxyd6	YMP signature
Up-regulated	Lnpep	YMP signature
Up-regulated	Syt4	YMP signature
Up-regulated	Peli1	YMP signature
Up-regulated	Cgref1	YMP signature
Up-regulated	Tmem191c	YMP signature
Up-regulated	Stxbp5	YMP signature
Up-regulated	Ehbp1l1	YMP signature
Up-regulated	Adra1a	YMP signature
Up-regulated	Fam234b	YMP signature
Up-regulated	H1fx	YMP signature
Up-regulated	Cdca7	YMP signature
Up-regulated	Kctd20	YMP signature
Up-regulated	Extl1	YMP signature
Up-regulated	Sik3	YMP signature
Up-regulated	Stard5	YMP signature
Up-regulated	Zbtb16	YMP signature
Up-regulated	Ssbp3	YMP signature
Up-regulated	Rpusd1	YMP signature
Up-regulated	Prrt3	YMP signature
Up-regulated	Rasa2	YMP signature
Up-regulated	Igsf9b	YMP signature
Up-regulated	Hrk	YMP signature
Up-regulated	Jph3	YMP signature
Up-regulated	Grik2	YMP signature
Up-regulated	Crtc1	YMP signature
Up-regulated	Rgs14	YMP signature
Up-regulated	Rasgef1a	YMP signature
Up-regulated	Rnf187	YMP signature
Up-regulated	Cpne6	YMP signature
Up-regulated	Apaf1	YMP signature
Up-regulated	Cdc25b	YMP signature
Up-regulated	C2cd5	YMP signature
Up-regulated	Actl6b	YMP signature
Up-regulated	Nrcam	YMP signature
Up-regulated	Frrs1l	YMP signature
Up-regulated	Gfra4	YMP signature
Up-regulated	Utp15	YMP signature
Up-regulated	Elk1	YMP signature
Up-regulated	Plcl2	YMP signature
Up-regulated	Med24	YMP signature
Up-regulated	Psd	YMP signature
Up-regulated	Sdk2	YMP signature
Up-regulated	Palm	YMP signature
Up-regulated	Tmem178	YMP signature
Up-regulated	Lrrtm3	YMP signature
Up-regulated	Mycbp2	YMP signature
Up-regulated	Dnajb4	YMP signature
Up-regulated	Thpo	YMP signature
Up-regulated	Map2k1	YMP signature
Up-regulated	Thra	YMP signature
Up-regulated	Hes5	YMP signature
Up-regulated	Calca	YMP signature
Up-regulated	Fam13c	YMP signature
Up-regulated	Exd2	YMP signature
Up-regulated	Dmxl1	YMP signature
Up-regulated	Txnip	YMP signature
Up-regulated	Cbfa2t3	YMP signature
Up-regulated	Dkkl1	YMP signature
Up-regulated	Crebrf	YMP signature
Up-regulated	Hmgcs2	YMP signature
Up-regulated	Lrrc40	YMP signature
Up-regulated	Aloxe3	YMP signature
Up-regulated	Srrm4os	YMP signature
Up-regulated	Lrrc24	YMP signature
Up-regulated	Vmn2r76	YMP signature
Up-regulated	AI504432	YMP signature
Up-regulated	Rogdi	YMP signature
Up-regulated	Nos1	YMP signature
Up-regulated	Cnksr2	YMP signature
Up-regulated	Grp	YMP signature
Up-regulated	Lmo3	YMP signature
Up-regulated	Islr2	YMP signature
Up-regulated	Pdzph1	YMP signature
Up-regulated	Camkv	YMP signature
Up-regulated	Ctxn1	YMP signature
Up-regulated	Tshz3	YMP signature
Up-regulated	Unc79	YMP signature
Up-regulated	Afdn	YMP signature
Up-regulated	Schip1	YMP signature
Up-regulated	Purb	YMP signature
Up-regulated	Aff4	YMP signature
Up-regulated	Esco2	YMP signature
Up-regulated	Cdc25c	YMP signature
Up-regulated	Khdrbs2	YMP signature
Up-regulated	Synrg	YMP signature
Up-regulated	Rgs17	YMP signature
Up-regulated	Stxbp5l	YMP signature
Up-regulated	Erich3	YMP signature
Up-regulated	Kcnn2	YMP signature
Up-regulated	Syt17	YMP signature
Up-regulated	Ogfrl1	YMP signature
Up-regulated	Fbxw7	YMP signature
Up-regulated	Skap1	YMP signature
Up-regulated	Cinp	YMP signature
Up-regulated	Cadps2	YMP signature
Up-regulated	Fbxo31	YMP signature
Up-regulated	Pdlim3	YMP signature
Up-regulated	Apbb1	YMP signature
Up-regulated	Tmem132e	YMP signature
Up-regulated	Lancl1	YMP signature
Up-regulated	Fam205c	YMP signature
Up-regulated	Hp1bp3	YMP signature
Up-regulated	Mpped2	YMP signature
Up-regulated	Phf24	YMP signature
Up-regulated	Tasor	YMP signature
Up-regulated	Rab26	YMP signature
Up-regulated	Cacng3	YMP signature
Up-regulated	Wdr45b	YMP signature
Up-regulated	Etl4	YMP signature
Up-regulated	Dlg1	YMP signature
Up-regulated	Myo9a	YMP signature
Up-regulated	Calb1	YMP signature
Up-regulated	Ptpro	YMP signature
Up-regulated	Doc2a	YMP signature
Up-regulated	Tnip3	YMP signature
Up-regulated	Edrf1	YMP signature
Up-regulated	Wdr47	YMP signature
Up-regulated	Prkag2	YMP signature
Up-regulated	Slc9a4	YMP signature
Up-regulated	R3hdm1	YMP signature
Up-regulated	Mical3	YMP signature
Up-regulated	Sh3glb2	YMP signature
Up-regulated	Rasl10a	YMP signature
Up-regulated	Mmp17	YMP signature
Up-regulated	Pgm2l1	YMP signature
Up-regulated	2023-09-11	YMP signature
Up-regulated	Dpf1	YMP signature
Up-regulated	Rab27b	YMP signature
Up-regulated	AY036118	YMP signature
Up-regulated	Bdp1	YMP signature
Up-regulated	Ip6k1	YMP signature
Up-regulated	Mas1	YMP signature
Up-regulated	Bap1	YMP signature
Up-regulated	Spred2	YMP signature
Up-regulated	Gripap1	YMP signature
Up-regulated	Eno2	YMP signature
Up-regulated	Myo5a	YMP signature
Up-regulated	Pth2r	YMP signature
Up-regulated	Chsy3	YMP signature
Up-regulated	Macf1	YMP signature
Up-regulated	Rgs7	YMP signature
Up-regulated	Dennd4a	YMP signature
Up-regulated	Flrt1	YMP signature
Up-regulated	Prrt2	YMP signature
Up-regulated	Gramd4	YMP signature
Up-regulated	Ypel1	YMP signature
Up-regulated	Gpr45	YMP signature
Up-regulated	Adamts13	YMP signature
Up-regulated	Rpe65	YMP signature
Up-regulated	Adgrb2	YMP signature
Up-regulated	Ctsd	aNSC aging signature
Up-regulated	B2m	aNSC aging signature
Up-regulated	Tyrobp	aNSC aging signature
Up-regulated	Lyz2	aNSC aging signature
Up-regulated	Cd52	aNSC aging signature
Up-regulated	Apoe	aNSC aging signature
Up-regulated	H2-d1	aNSC aging signature
Up-regulated	C1qa	aNSC aging signature
Up-regulated	Cst7	aNSC aging signature
Up-regulated	Cyba	aNSC aging signature
Up-regulated	Ctsb	aNSC aging signature
Down-regulated	Ybx1	aNSC aging signature
Up-regulated	Ifi27	aNSC aging signature
Down-regulated	Hmgn1	aNSC aging signature
Up-regulated	C1qc	aNSC aging signature
Up-regulated	Cotl1	aNSC aging signature
Down-regulated	H2afv	aNSC aging signature
Up-regulated	Rgs1	aNSC aging signature
Down-regulated	Hmgn2	aNSC aging signature
Up-regulated	Trem2	aNSC aging signature
Up-regulated	S100a8	aNSC aging signature
Up-regulated	C1qb	aNSC aging signature
Up-regulated	H2-k1	aNSC aging signature
Up-regulated	Psmb8	aNSC aging signature
Down-regulated	Marcksl1	aNSC aging signature
Down-regulated	Ccnd2	aNSC aging signature
Up-regulated	Rac2	aNSC aging signature
Down-regulated	Sox11	aNSC aging signature
Up-regulated	Ptpn18	aNSC aging signature
Up-regulated	Ctss	aNSC aging signature
Down-regulated	H3f3a	aNSC aging signature
Up-regulated	Fcer1g	aNSC aging signature
Up-regulated	Ctsz	aNSC aging signature
Up-regulated	Ucp2	aNSC aging signature
Up-regulated	Spp1	aNSC aging signature
Up-regulated	Ptprc	aNSC aging signature
Up-regulated	Hbb-bs	aNSC aging signature
Up-regulated	Cebpb	aNSC aging signature
Down-regulated	Mdk	aNSC aging signature
Up-regulated	Ifi27l2a	aNSC aging signature
Up-regulated	Laptm5	aNSC aging signature
Up-regulated	Bcl2a1b	aNSC aging signature
Up-regulated	Itm2b	aNSC aging signature
Up-regulated	Ccl6	aNSC aging signature
Up-regulated	Fth1	aNSC aging signature
Up-regulated	Sat1	aNSC aging signature
Up-regulated	Slfn2	aNSC aging signature
Up-regulated	Itgb5	aNSC aging signature
Down-regulated	Meis2	aNSC aging signature
Up-regulated	Junb	aNSC aging signature
Down-regulated	H2afz	aNSC aging signature
Down-regulated	Hsp90ab1	aNSC aging signature
Up-regulated	Lcp1	aNSC aging signature
Up-regulated	Ttr	aNSC aging signature
Down-regulated	Hmgb1	aNSC aging signature
Up-regulated	S100a9	aNSC aging signature
Up-regulated	Gpx1	aNSC aging signature
Up-regulated	Arpc1b	aNSC aging signature
Up-regulated	Vamp8	aNSC aging signature
Up-regulated	Ccl3	aNSC aging signature
Down-regulated	Rplp0	aNSC aging signature
Down-regulated	Hmgb3	aNSC aging signature
Up-regulated	Ccl5	aNSC aging signature
Up-regulated	Ifitm3	aNSC aging signature
Up-regulated	Hbb-bt	aNSC aging signature
Up-regulated	Itgb2	aNSC aging signature
Up-regulated	Sepp1	aNSC aging signature
Up-regulated	Neat1	aNSC aging signature
Down-regulated	Top1	aNSC aging signature
Down-regulated	Sumo2	aNSC aging signature
Up-regulated	Cd9	aNSC aging signature
Up-regulated	Serinc3	aNSC aging signature
Up-regulated	Crip1	aNSC aging signature
Down-regulated	Tcf4	aNSC aging signature
Up-regulated	Sh3bgrl3	aNSC aging signature
Down-regulated	Odc1	aNSC aging signature
Up-regulated	Nfkbia	aNSC aging signature
Up-regulated	Cd81	aNSC aging signature
Up-regulated	Bhlhe41	aNSC aging signature
Up-regulated	Cd53	aNSC aging signature
Up-regulated	Ccl4	aNSC aging signature
Down-regulated	Erh	aNSC aging signature
Down-regulated	Ttc9b	aNSC aging signature
Up-regulated	Uba52	aNSC aging signature
Down-regulated	Cdk4	aNSC aging signature
Up-regulated	H2-dmb1	aNSC aging signature
Up-regulated	Coro1a	aNSC aging signature
Up-regulated	Ly6e	aNSC aging signature
Down-regulated	Pantr1	aNSC aging signature
Down-regulated	Hist3h2ba	aNSC aging signature
Up-regulated	Gpsm3	aNSC aging signature
Up-regulated	Grn	aNSC aging signature
Up-regulated	Hmha1	aNSC aging signature
Up-regulated	Timp2	aNSC aging signature
Down-regulated	Hmgb2	aNSC aging signature
Up-regulated	Aw112010	aNSC aging signature
Up-regulated	Rgs10	aNSC aging signature
Down-regulated	Ptma	aNSC aging signature
Up-regulated	Mpeg1	aNSC aging signature
Up-regulated	Ostf1	aNSC aging signature
Up-regulated	Lsp1	aNSC aging signature
Up-regulated	Ly86	aNSC aging signature
Up-regulated	Syngr1	aNSC aging signature
Up-regulated	Arhgdib	aNSC aging signature
Up-regulated	Mafb	aNSC aging signature
Up-regulated	Shisa5	aNSC aging signature
Up-regulated	Eno1	aNSC aging signature
Down-regulated	Tuba1a	aNSC aging signature
Down-regulated	Hnrnpa1	aNSC aging signature
Down-regulated	Sh3bgrl	aNSC aging signature
Up-regulated	Lgals3	aNSC aging signature
Down-regulated	Eif4g2	aNSC aging signature
Up-regulated	Id2	aNSC aging signature
Up-regulated	Srgn	aNSC aging signature
Up-regulated	Mt1	aNSC aging signature
Down-regulated	Fubp1	aNSC aging signature
Up-regulated	Sparc	aNSC aging signature
Down-regulated	Hnrnpab	aNSC aging signature
Up-regulated	Slc31a2	aNSC aging signature
Down-regulated	Smc2	aNSC aging signature
Up-regulated	Spi1	aNSC aging signature
Up-regulated	Crlf2	aNSC aging signature
Down-regulated	Hdgf	aNSC aging signature
Up-regulated	Aif1	aNSC aging signature
Up-regulated	Cd63	aNSC aging signature
