## Supplementary material for "A spatiotemporal map of the aging mouse brain reveals white matter tracts as vulnerable foci": Table S14

### Sheet: data S14
Table S14. DEGs with human GWAS homologue
Disease	Region	DEGs with human GWAS homologue
Multiple sclerosis	Corpus callosum	Arl11, Bcas1, Bcl2, Bhlhe40, Cd48, Cd86, Csf2rb2, Ctsh, Galc, Gpr65, Ints8, Ip6k3, Irf8, Lbh, Ly86, Mapk3, Ncf4, Nlrc5, Plek, Prep, Pten, Rras2, Slamf7, Slc15a2, Slc44a2, Smarca4, Stat3, Tnfrsf1a, Tnip2, Zc3hav1, Zfp438, Trib2, Slamf6
Multiple sclerosis	Cerebellum	Acp5, Aldh1l1, Asap1, Atf1, Cd48, Cd86, Chd7, Chst12, Crtap, Csmd1, Ctsh, Ddah1, Dnmt3a, En1, Eomes, Prxl2b, Frmd6, Gpc5, Ikzf2, Il10rb, Ints8, Irf8, Itpr3, Jazf1, Lbh, Ltbr, Ly86, Mapk3, Nab1, Ncor2, Nfkbiz, Nlrc5, Nr1d1, Os9, Plek, Rras2, S1pr1, Slc44a2, Sp100, Tef, Tnfrsf1a, Traf3, Wwox, Zc3hav1, Klhl32
Multiple sclerosis	Motor cortex	Abi3bp, Asap1, Batf3, Fam241a, Cbln2, Chd7, Ddah1, Eps15l1, Espn, Gimap6, H2-Ab1, Jade2, Kif1b, Lztfl1, Maf, Mapk1, Mapk3, Mctp1, Met, Nr1d1, Phkg1, Rgcc, Rps6ka5, Stat3, Tcf7, Tox2, Uck2, Unk, Vmp1, Wwox, Zc2hc1a, Zc3hav1, Zmiz1, Zfp365, Pkia, Trib2, Dleu7
Multiple sclerosis	Caudate putamen	Abi3bp, Cd48, Ctsh, Espn, Gpr65, Irf8, L3mbtl3, Ly86, Plek, Rras2, Slc44a2, Stat3, Vcam1, Zc3hav1, Trib2
Multiple sclerosis	Hippocampus (anterior)	Batf3, Cd48, Grb2, Htr3a, Il10rb, Ints8, Ip6k3, Irf8, Kif1b, Ly86, Ncoa5, Plek, Ptpn11, Slc44a2, Vcam1, Zc3hav1
Multiple sclerosis	Hypothalamus	Atxn1, BC051142, Cbfa2t3, Cd48, Ctsh, Ip6k3, Irf8, Ly86, Plek, S1pr1, Scamp2, Slc7a10, Sp100, Stat3, Tnfrsf1a, Ywhag, Zc3hav1, Zhx3
Multiple sclerosis	Medulla	Arl11, Casp8, Cd48, Cd86, Cldn7, Cnr2, Ctsh, Espn, Gpr65, Ikzf1, Il10rb, Ip6k3, Irf8, Jazf1, Ly86, Ncf4, Nlrc5, Plek, Rgs1, Rhoh, Rras2, Sla, Slc44a2, Sp100, Stat3, Trim14, Unk, Zc3hav1, Zic1
Multiple sclerosis	Choroid plexus	Arl11, Casp8, Cd48, Cd86, Crtap, Ctsh, Gpr65, H2-Ab1, Ikzf1, Il10rb, Ip6k3, Iqgap1, Irf8, Ly86, Nfkb1, Nlrc5, Plek, Rcl1, Rgcc, Rgs1, Rras2, S1pr1, Slamf7, Slc44a2, Sp100, Stat3, Sumf1, Tagap1, Tnfrsf1a, Wwox, Zc3hav1, Slamf6
Multiple sclerosis	Pons	Arl11, Bcas1, Bcl9l, Cd48, Cd86, Cldn7, Ctsh, Diras2, En1, Gpr65, Ikzf1, Irf8, Ly86, Ncf4, Nlrc5, Pitpnm2, Plek, Rras2, Slamf7, Sp100, Tnfrsf1a, Traf3, Trim14, Zc3hav1, Zhx3, Slamf6
Multiple sclerosis	SVZ	Cd48, Cd86, Espn, Ints8, Irf8, Ly86, Maz, Plek, Prep, Slc44a2, Smarca4, Stat3, Vav2, Ywhag, Zc3hav1, Zhx3
Multiple sclerosis	Thalamus	Bcas1, Cd48, Cd86, Eomes, Irf8, Ly86, Plek
Multiple sclerosis	Visual cortex	Abi3bp, Asap1, Cdhr3, Ddah1, Espn, Fut8, H2-Ab1, Jazf1, Mapk3, Met, Nr1d1, Rps6ka5, Rreb1, S1pr1, Samd12, Sox8, Tnip2, Tox2, Zbtb46, Zfp365, Trib2
Alzheimer's disease	Corpus callosum	Abca1, Abi3, Apoe, Bcl3, Ccz1, Clasrp, Edil3, Gab2, Gabrg3, Inpp5d, Iqck, Klhl4, Mki67, Mpzl1, Ms4a6d, Negr1, Oard1, Osbpl7, Plcg2
Alzheimer's disease	Cerebellum	Abca1, Abi3, Aph1c, Apoc1, Apoe, Arhgap20, Cacna2d3, Camk4, Clu, Csmd1, Ctnna2, Frmd4a, Gab2, Ms4a6d, Mthfd1l, Nhlrc3, Nr3c2, Oard1, Pik3r1, Plcg2
Alzheimer's disease	Motor cortex	Ace, Arhgap20, Bin1, Cadm2, Camk4, Cd2ap, Cdc42se2, Clasrp, Frmd4a, Hrk, Luzp2, Mpzl1, Msra, Nr3c2, Osbpl7, Pcdh11x
Alzheimer's disease	Caudate putamen	Apoe, Cadm2, Clasrp, Ctnna2, Gab2, Kcnn2, Ms4a6d, Osbpl6, Osbpl7, Pcdh7, Pik3r1
Alzheimer's disease	Hippocampus (anterior)	Arhgap20, Bmper, Clasrp, Gab2, Luzp2, Megf10, Mpzl1, Pcdh7, Pik3r1
Alzheimer's disease	Hypothalamus	Apoe, Ccdc85c, Ms4a6d, Ncs1
Alzheimer's disease	Medulla	Abca1, Inpp5d, Ms4a6d, Plcg2
Alzheimer's disease	Choroid plexus	Abca1, Ahnak, Apoc2, Apoe, Clasrp, Clu, Inpp5d, Irf6, Mki67, Ms4a6d, Nhlrc3, Oard1, Plcg2
Alzheimer's disease	Pons	Abca1, Abi3, Apoe, Bin1, Clasrp, Cntnap2, Grin2b, Kcnn3, Map3k21, Ms4a6d, Myo16, Negr1, Plcg2
Alzheimer's disease	SVZ	Abca1, Abi3, Apoe, Kcnn2, Ms4a6d, Osbpl7
Alzheimer's disease	Thalamus	Abi3, Fat1, Gpc6
Alzheimer's disease	Visual cortex	Ace, Arhgap20, Cacna1g, Cadm2, Camk4, Chst1, Clu, Gpc6, Mpzl1, Nr3c2, Oard1
Parkinson's disease	Corpus callosum	Apoe, Car8, Ctsb, Ddrgk1, Fcgr2b, Fyn, Galc, Gpnmb, Klhl7, Lhfpl2, Lmnb1, Ndufaf2, Scarb2, Sorbs3, Srebf1, Tmem163, Cers6
Parkinson	Cerebellum	Apoe, Arhgap27, Asxl3, Ctc1, Chd9, Col13a1, Fam126a, Fcgr2b, Fgd4, Fyn, Gpnmb, Igsf9b, Inpp5f, Ip6k2, Itpkb, Lrrk2, Sema5a, Snca, Sorbs3, Sptssb, Srebf1, Sv2c, Tmem163, Tmem229b, Wnt3, Kazn
Parkinson	Motor cortex	Cab39l, Chl1, H2-Ab1, Htr2a, Rims1, Snca, Sorbs3, Srebf1, Cd38, Fndc3b
Parkinson	Caudate putamen	Apoe, Car8, Ctsb, Fcgr2b, Gpnmb, Mex3c, Sema5a, Sv2c, Syt11, Fndc3b
Parkinson	Hippocampus (anterior)	Fcgr2b, Gch1, Gpnmb, Inpp5f, Prkn, Srebf1, Unc13b, Col3a1
Parkinson	Hypothalamus	Apoe, Ctsb, Ddrgk1, Fcgr2b, Gpnmb, Igsf9b, Itpkb, Sorbs3, Tmem163
Parkinson	Medulla	Ctsb, Fcgr2b, Gpnmb, Sorbs3, Srebf1, Tpm1
Parkinson	Choroid plexus	Apoe, Ctsb, Fcgr2b, Fyn, Gpnmb, Gxylt1, H2-Ab1, Itpkb, Klhl7, Prkn, Pde10a, Scarb2, Sorbs3, Srebf1
Parkinson	Pons	Apoe, Ctsb, Fcgr2b, Gpnmb, Sema5a, Slc2a13, Cers6
Parkinson	SVZ	Apoe, Asxl3, Car8, Ctsb, Ddrgk1, Fcgr2b, Gpnmb, Srebf1, Unc13b, Col3a1
Parkinson	Thalamus	Col5a2, Ctsb, Fcgr2b, Gpnmb, Srebf1, Col3a1
Parkinson	Visual cortex	Arhgap27, Car8, Ctnnd1, Elovl7, H2-Ab1, Htr2a, Qser1, Rims1, Rit2, Sppl2b, Cd38, Fndc3b, Kazn
